# Aboveground fungal lethal effects of local plants on invasive plant *Ageratina adenophora* seedlings

**DOI:** 10.1101/2025.01.21.634076

**Authors:** Zhao-Ying Zeng, Zi-Qing Liu, Ai-Ling Yang, Yu-Xuan Li, Yong-Lan Wang, Evan Siemann, Bo Li, Han-Bo Zhang

## Abstract

Native community resistance to plant invasion may reflect microbial effects on invader establishment. Here, we compared the effects of the aboveground and belowground microbes and leaf functional traits of 25 native plant species on the germination and survival of invader *Ageratina adenophora*. Results show that leaf physical and chemical traits vary among plant species and shape the aboveground microbial community. Local plants more phylogenetically close to *A*. *adenophora* harbour more similar pathogen communities to those *A. adenophora.* The aboveground tissue inoculations had more adverse effects on *A. adenophora* establishment by delaying germination time and decreasing the germination rate and seedling survival than did soil inoculations; aboveground tissues from local plants, which are more closely related to *A. adenophora*, cause longer germination times and greater seedling mortality of *A. adenophora*. Moreover, local plant aboveground fungi, rather than bacteria, adversely impact seedling survival, and most of the detrimental fungal pathogen ASVs are specialists. Several strains isolated from dead seedlings caused by aboveground tissue inoculations belonging to *Alternaria*, *Fusarium* and *Stagonosporopsis* were verified to kill more than 60% of *A. adenophora* seedlings and thus have great potential as biocontrol agents for *A. adenophora*. This is the first study to provide evidence for the effects of phylogenetic relatedness and leaf traits (both functional and microbial) on local community resistance to invaders through the regulation of germination and seedling survival.
