## Supplementary material for "Aboveground fungal lethal effects of local plants on invasive plant *Ageratina adenophora* seedlings": The supplementary material includes one supplementary method, four figures and four tables.: Supplementary tables 20250411.xlsx

### Sheet: Table S1
Table S1. Information for sample collection.
Plant species	Family	Abbreviation	Geographic site	Geographical coordinates	Elevation (m)	Accession number
						ITS	rbcL	matK
Pistacia weinmannifolia	Anacardiaceae	Pi.weinm	Jibi Town	24°50′43″N；102°99′7″E	2100	EF193094.1	KR529899.1	KR531362.1
Ficus tikoua	Moraceae	Fi.tikou	Jibi Town	24°50′43″N；102°56′7″E	2100	JQ774008.1	JF941556.1	JQ774008.1
Parthenocissus semicordata	Vitaceae	Pa.semic	Jibi Town	24°50′43″N；102°02′7″E	2100	OR863795	MN205302.1	MN492889.1
Eupatorium fortunei	Asteraceae	Eu.fortu	Jinning City	24°34′30″N；102°64′31″E	1992	GU724295.1	GQ436464.1	HM989774.1
Hypoestes triflora	Acanthaceae	Hy.trifl	Mountaint Maomaojing	24°56'21''N；102°74'58''E	2370	KY632622.1	MK285174.1	MK290507.1
Achyranthes bidentata	Amaranthaceae	Ac.biden	Mountaint Maomaojing	24°56'21''N；102°15'58''E	2370	KC898613.1	GQ436715.1	MT122158.1
Senecio scandens	Asteraceae	Se.scand	Mountaint Maomaojing	24°56′16″N；102°68′48″E	2340	FJ980341.1	GQ436468.1	HM989779.1
Artemisia lavandulifolia	Asteraceae	Ar.lavan	Mountaint Maomaojing	24°56'16''N；102°84'48''E	2340	FJ980353.1	GQ436484.1	MT917303.1
Alnus nepalensis	Betulaceae	Al.nepal	Mountaint Maomaojing	24°56′21″N；102°81′58″E	2370	FJ011767.1	FJ844581.1	FJ011819.1
Vicia sepium	Fabaceae	Vi.sepiu	Mountaint Maomaojing	24°56′16″N；102°50′48″E	2340	MH711085.1	MH658050.1	MH659536.1
Hypericum monogynum	Hypericaceae	Hy.monog	Mountaint Maomaojing	24°56′21″N；102°78′58″E	2370	JF976669.1	JF941978.1	JF954075.1
Imperata cylindrica	Poaceae	Im.cylin	Mountaint Maomaojing	24°56'21''N；102°26'58''E	2370	AF092512.1	AJ784826.1	EF137462.1
Artemisia atrovirens	Asteraceae	Ar.atrov	Xishan forest park	25°55′34″N；102°00′30″E	1890	MH808086.1	MN192500.1	MK435678.1
Celtis tetrandra	Cannabaceae	Ce.tetra	Xishan forest park	25°55′34″N；102°96′30″E	1890	MN381787.1	MN395196.1	JF317420.1
Capparis bodinieri	Capparaceae	Ca.bodin	Xishan forest park	25°55′34″N；102°15′30″E	1890	OR863794	KR528915.1	KR530523.1
Pueraria peduncularis	Fabaceae	Pu.pedun	Xishan forest park	25°55′34″N；102°62′30″E	1890	MK501004.1	GQ436362.1	KX213201.1
Cyclobalanopsis glaucoides	Fagaceae	Cy.glauc	Xishan forest park	25°55′34″N；102°42′30″E	1890	KF186470.1	MT933942.1	MW043989.1
Lindera communis	Lauraceae	Li.comm	Xishan forest park	25°55′34″N；102°60′30″E	1890	AY265409.1	KP094260.1	KP093346.1
Reinwardtia indica	Linaceae	Re.indic	Xishan forest park	25°55′34″N；102°28′30″E	1890	MK066778.1	KX527428.1	KX526691.1
Arthraxon prionodes	Poaceae	Ar.prion	Xishan forest park	25°55′34″N；102°38′30″E	1890	MH808782.1	MN185238.1	MN433972.1
Fallopia multiflora	Polygonaceae	Fa.multi	Xishan forest park	25°55′34″N；102°37′30″E	1890	JN235078.1	JN848137.1	JN847948.1
Rubia cordifolia	Rubiaceae	Ru.cordi	Xishan forest park	25°55′34″N；102°35′30″E	1890	KP098109.1	KJ667635.1	MH660051.1
Buddleja officinalis	Scrophulariaceae	Bu.offic	Xishan forest park	25°55′34″N；102°53′30″E	1890	MH712734.1	MH657253.1	MH658829.1
Oreocnide frutescens	Urticaceae	Or.frute	Xishan forest park	25°55′34″N；102°72′30″E	1890	KP093182.1	KP094272.1	KP093358.1
Ageratina adenophora	Asteraceae	Ag.adeno	Xishan forest park	25°55′34″N；102°53′30″E	1890	KY968839.1	MF135333.1	MF159398.1
Eupatorium lindleyanum	Asteraceae	Eu.canna	Yunnan university	24°49'30''N；102°51'1''E	1936	MH710778.1	MH658647.1	MH659117.1
*The DNA sequences sequenced in this study were shown in bold.

### Sheet: Table S2
Table S2. Effects of plant sample type, species and sterilization on the germination and seedling survival of A. adenophora.
(a) G0 inoculation			GT		GR		SSR_G0
	Df	Resid. Df	Resid. Dev	P (>Chi)	Resid. Dev	P (>Chi)	Resid. Dev	P (>Chi)
Sample type(T)	1	518	1280.5	<.0001	378.97	<.0001	1452.3	<.0001
Species(Sp)	25	493	1112.8	<.0001	322.86	0.0003	1270.5	<.0001
Sterilization(St)	1	492	1111.2	0.41	322.71	0.6145	1192.3	<.0001
(b) G21 inoculation			SSR_G21
	Df	Resid. Df	Resid. Dev	P (Chi)
Species(Sp)	25	234	386.7	<.0001
Sterilization(St)	1	233	341.07	<.0001
*GT: germination time, GR: germination rate, SSR_G0: seedling survival rate at G0 inoculation, SSR_G21: seedling survival rate at G21 inoculation. Bold shows P < 0.05. Note: G21 inoculation only included plant tissue inoculation, thus, it just included plant species and sterilization such two factors. These results calculated via Generalized linear models.

### Sheet: Table S3
Table S3. Mantel test results showing the relationships between host phylogenetic, physical or chemical distance and plant tissue microbial community dissimilarity.
Mantel test
Matrix 1	Matrix 2	rMantel	P
Phylogenetic distance of plant species	Complete fungal dissimilarity of aboveground tissues	0.233056	0.069
Phylogenetic distance of plant species	Complete bacterial dissimilarity of aboveground tissues	0.339303	0.018
Phylogenetic distance of plant species	Physical dissimilarity	0.0533562	0.244
Phylogenetic distance of plant species	Chemical dissimilarity	0.0201883	0.437
Physical trait dissimilarity	Complete fungal dissimilarity of aboveground tissues	-0.0673453	0.748
Physical trait dissimilarity	Complete bacterial dissimilarity of aboveground tissues	0.255465	0.001
Chemical trait dissimilarity	Complete fungal dissimilarity of aboveground tissues	0.147781	0.014
Chemical trait dissimilarity	Complete bacterial dissimilarity of aboveground tissues	0.0752375	0.073
* Pairwise phylogenetic distance was Neighbour-Joining (NJ) distance using Maximum Composite Likelihood model based on concatenated rbcL–matK–ITS sequences. Physical trait dissimilarity was the Euclidean distance based on LA, thickness, SFWL and LD; Chemical trait dissimilarity was the Euclidean distance based on TA, TC, TN and TP; Fungal and bacterial community dissimilarity was the Bray-curtis …

### Sheet: Table S4
Table S4. Detailed information on 70 fungal strains isolated from dead seedlings. Fungi were identified by the ITS region in the NCBI database.
Strain code	Taxonomy	Genus	Identities(%)	Inoculated plant species tissue	Accession number
AH1	Fungi; Dikarya; Ascomycota; Pezizomycotina;Sordariomycetes; Hypocreomycetidae; Hypocreales; Hypocreaceae; Trichoderma;Trichoderma atroviride	Trichoderma	100	Artemisia verlotorum	OR762627
AH1_1	Fungi; Dikarya; Ascomycota; Pezizomycotina;Sordariomycetes; Sordariomycetidae; Sordariales; Chaetomiaceae; Chaetomium;Chaetomium cochliodes	Chaetomium	100	Artemisia verlotorum	OR762584
AH2	Fungi; Dikarya; Ascomycota; Pezizomycotina; Dothideomycetes; Pleosporomycetidae; Pleosporales;Pleosporineae; Didymellaceae; Stagonosporopsis;Stagonosporopsis ligulicola	Stagonosporopsis	100	Artemisia verlotorum	OR762628
AH2_2	Fungi; Dikarya; Ascomycota; Pezizomycotina;Dothideomycetes; Pleosporomycetidae; Pleosporales; Pleosporineae; Pleosporaceae; Alternaria; Alternaria sect. Alternaria; Alternaria alternata complex	Alternaria	100	Artemisia verlotorum	OR762593
DJ1	Fungi; Dikarya; Ascomycota; Pezizomycotina;Sordariomycetes; Xylariomycetidae; Xylariales; Sporocadaceae; Pestalotiopsis;Pestalotiopsis kenyana	Pestalotiopsis	100	Parthenocissus semicordata	OR762595
DJ2	Fungi; Dikarya; Ascomycota; Pezizomycotina;Sordariomycetes; Hypocreomycetidae; Hypocreales; Nectriaceae; Fusarium; Fusarium sambucinum (Gibberella pulicaris)	Fusarium	100	Parthenocissus semicordata	OR762612
DJ4	Fungi; Dikarya; Ascomycota; Pezizomycotina;Sordariomycetes; Hypocreomycetidae; Hypocreales; Nectriaceae; Fusarium; Fusarium oxysporum species complex.	Fusarium	100	Parthenocissus semicordata	OR762616
G11	Fungi; Dikarya; Ascomycota; Pezizomycotina;Sordariomycetes; Hypocreomycetidae; Hypocreales; Nectriaceae; Fusarium; Fusarium incarnatum-equiseti species complex.	Fusarium	99.79	Argyreia seguinii	OR762618
G12	Fungi; Dikarya; Ascomycota; Pezizomycotina;Dothideomycetes; Pleosporomycetidae; Pleosporales; Pleosporineae; Pleosporaceae; Alternaria; Alternaria sect. Alternaria; Alternaria alternata complex.	Alternaria	100	Argyreia seguinii	OR762600
G1Y	Fungi; Dikarya; Ascomycota; Pezizomycotina;Sordariomycetes; Hypocreomycetidae; Hypocreales; Nectriaceae; Fusarium; Fusarium incarnatum-equiseti species complex.	Fusarium	100	Argyreia seguinii	OR762578
G2	Fungi; Dikarya; Ascomycota; Pezizomycotina;Sordariomycetes; Hypocreomycetidae; Hypocreales; Nectriaceae; Fusarium;Fusarium sambucinum (Gibberella pulicaris)	Fusarium	100	Argyreia seguinii	OR762596
G2W2	Fungi; Dikarya; Ascomycota; Pezizomycotina;Dothideomycetes; Pleosporomycetidae; Pleosporales; Pleosporineae; Pleosporaceae; Alternaria; Alternaria sect. Alternaria; Alternaria alternata complex.	Alternaria	100	Argyreia seguinii	OR762579
G3	Fungi; Dikarya; Ascomycota; Pezizomycotina;Sordariomycetes; Hypocreomycetidae; Hypocreales; Nectriaceae; Fusarium;Fusarium kyushuense	Fusarium	100	Argyreia seguinii	OR762617
G3Y1	Fungi; Dikarya; Ascomycota; Pezizomycotina;Sordariomycetes; Hypocreomycetidae; Hypocreales; Stachybotryaceae; Myxospora;Myxospora musae	Myxospora	100	Argyreia seguinii	OR762580
G3Y2	Fungi; Dikarya; Ascomycota; Pezizomycotina;Sordariomycetes; Hypocreomycetidae; Hypocreales; Nectriaceae; Fusarium; Fusarium incarnatum-equiseti species complex.	Fusarium	100	Argyreia seguinii	OR762581
G4	Fungi; Dikarya; Ascomycota; Pezizomycotina;Sordariomycetes; Hypocreomycetidae; Hypocreales; Nectriaceae; Fusarium;Fusarium kyushuense	Fusarium	100	Argyreia seguinii	OR762597
G4Y	Fungi; Dikarya; Ascomycota; Pezizomycotina;Sordariomycetes; Hypocreomycetidae; Hypocreales; Nectriaceae; Fusarium; Fusarium incarnatum-equiseti species complex.	Fusarium	100	Argyreia seguinii	OR762629
G6	Fungi; Dikarya; Ascomycota; Pezizomycotina;Dothideomycetes; Pleosporomycetidae; Pleosporales; Pleosporineae; Pleosporaceae; Alternaria; Alternaria sect. Alternaria; Alternaria alternata complex.	Alternaria	100	Argyreia seguinii	OR762598
G7	Fungi; Dikarya; Ascomycota; Pezizomycotina;Dothideomycetes; Pleosporomycetidae; Pleosporales; Pleosporineae; Pleosporaceae; Alternaria; Alternaria sect. Alternaria; Alternaria alternata complex.	Alternaria	100	Argyreia seguinii	OR762599
G9	Fungi; Dikarya; Ascomycota; Pezizomycotina;Sordariomycetes; Hypocreomycetidae; Hypocreales; Nectriaceae; Fusarium; Fusarium oxysporum species complex.	Fusarium	100	Argyreia seguinii	OR762613
J1	Fungi; Dikarya; Ascomycota; Pezizomycotina;Sordariomycetes; Sordariomycetidae; Sordariales; Chaetomiaceae; Chaetomium;Chaetomium cochliodes	Chaetomium	100	Hypericum monogynum	OR762619
J2	Fungi; Dikarya; Ascomycota; Pezizomycotina;Sordariomycetes; Sordariomycetidae; Sordariales; Chaetomiaceae; Chaetomium;Chaetomium cochliodes	Chaetomium	100	Hypericum monogynum	OR762620
J3	Fungi; Dikarya; Ascomycota; Pezizomycotina;Sordariomycetes; Hypocreomycetidae; Microascales; Microascales incertae sedis; Sphaeronaemella;Sphaeronaemella fimicola	Sphaeronaemella	100	Hypericum monogynum	OR762621
J4W	Fungi; Dikarya; Ascomycota; Pezizomycotina;Dothideomycetes; Pleosporomycetidae; Pleosporales; Pleosporineae; Pleosporaceae; Alternaria; Alternaria sect. Alternaria; Alternaria alternata complex	Alternaria	100	Hypericum monogynum	OR762582
J5	Fungi; Dikarya; Ascomycota; Pezizomycotina;Sordariomycetes; Sordariomycetidae; Sordariales; Chaetomiaceae; Chaetomium;Chaetomium novozelandicum	Chaetomium	100	Hypericum monogynum	OR762601
J6	Fungi; Dikarya; Ascomycota; Pezizomycotina;Sordariomycetes; Sordariomycetidae; Sordariales; Chaetomiaceae; Chaetomium;Chaetomium cochliodes	Chaetomium	100	Hypericum monogynum	OR762614
M1	Fungi; Dikarya; Ascomycota; Pezizomycotina;Sordariomycetes; Hypocreomycetidae; Hypocreales; Nectriaceae; Fusarium; Fusarium incarnatum-equiseti species complex	Fusarium	100	Buddleja officinalis	OR762602
M3	Fungi; Dikarya; Ascomycota; Pezizomycotina;Sordariomycetes; Hypocreomycetidae; Hypocreales; Nectriaceae; Fusarium; Fusarium incarnatum-equiseti species complex	Fusarium	100	Buddleja officinalis	OR762622
MD1	Fungi; Dikarya; Ascomycota; Pezizomycotina;Dothideomycetes; Pleosporomycetidae; Pleosporales; Pleosporineae; Pleosporaceae; Alternaria; Alternaria sect. Alternaria; Alternaria alternata complex.	Alternaria	100	Vicia sepium	OR762630
MD1_1	Fungi; Dikarya; Ascomycota; Pezizomycotina;Sordariomycetes; Hypocreomycetidae; Hypocreales; Nectriaceae; Fusarium; Fusarium incarnatum-equiseti species complex	Fusarium	100	Vicia sepium	OR762592
MD2	Fungi; Dikarya; Ascomycota; Pezizomycotina; Sordariomycetes; Sordariomycetidae; Sordariales; Chaetomiaceae; Chaetomium;Chaetomium globosum	Chaetomium	100	Vicia sepium	OR762631
MD3	Fungi; Dikarya; Ascomycota; Pezizomycotina;Sordariomycetes; Xylariomycetidae; Xylariales; Sporocadaceae; Pestalotiopsis;Pestalotiopsis chamaeropis	Pestalotiopsis	100	Vicia sepium	OR762632
MD4	Fungi; Dikarya; Ascomycota; Pezizomycotina;Dothideomycetes; Pleosporomycetidae; Pleosporales; Pleosporineae; Pleosporaceae; Alternaria; Alternaria sect. Porri;Alternaria multirostrata	Alternaria	100	Vicia sepium	OR762642
PL1	Fungi; Dikarya; Ascomycota; Pezizomycotina;Sordariomycetes; Hypocreomycetidae; Hypocreales; Nectriaceae; Fusarium;Fusarium sambucinum (Gibberella pulicaris)	Fusarium	100	Eupatorium fortunei	OR762633
PL2	Fungi; Dikarya; Ascomycota; Pezizomycotina;Sordariomycetes; Hypocreomycetidae; Hypocreales; Nectriaceae; Fusarium; Fusarium incarnatum-equiseti species complex	Fusarium	100	Eupatorium fortunei	OR762634
PL3	Fungi; Dikarya; Ascomycota; Pezizomycotina;Sordariomycetes; Hypocreomycetidae; Hypocreales; Nectriaceae; Fusarium;Fusarium boothii	Fusarium	100	Eupatorium fortunei	OR762635
PL4	Fungi; Dikarya; Ascomycota; Pezizomycotina;Dothideomycetes; Pleosporomycetidae; Pleosporales; Pleosporineae; Pleosporaceae; Alternaria; Alternaria sect. Alternaria; Alternaria alternata complex	Alternaria	99.8	Eupatorium fortunei	OR762636
PL5	Fungi; Dikarya; Ascomycota; Pezizomycotina;Sordariomycetes; Hypocreomycetidae; Hypocreales; Nectriaceae; Fusarium;Fusarium sambucinum (Gibberella pulicaris)	Fusarium	100	Eupatorium fortunei	OR762643
PS1	Fungi; Dikarya; Ascomycota; Pezizomycotina;Sordariomycetes; Sordariomycetidae; Sordariales; Chaetomiaceae; Chaetomium; Chaetomium cochliodes	Chaetomium	100	Celtis tetrandra	OR762637
PS2	Fungi; Dikarya; Ascomycota; Pezizomycotina;Sordariomycetes; Sordariomycetidae; Sordariales; Chaetomiaceae; Chaetomium; Chaetomium cochliodes	Chaetomium	100	Celtis tetrandra	OR762644
Q1	Fungi; Dikarya; Ascomycota; Pezizomycotina;Sordariomycetes; Xylariomycetidae; Xylariales; Sporocadaceae; Pestalotiopsis;Pestalotiopsis pinicola	Pestalotiopsis	100	Pistacia weinmannifolia	OR762623
Q2	Fungi; Dikarya; Ascomycota; Pezizomycotina;Dothideomycetes; Pleosporomycetidae; Pleosporales; Pleosporineae; Pleosporaceae; Alternaria; Alternaria sect. Alternaria; Alternaria alternata complex	Alternaria	100	Pistacia weinmannifolia	OR762611
Q3	Fungi; Dikarya; Ascomycota; Pezizomycotina;Sordariomycetes; Xylariomycetidae; Xylariales; Beltraniaceae; Beltrania;Beltrania sinensis	Beltrania	99.81	Pistacia weinmannifolia	OR762624
Q4	Fungi; Dikarya; Ascomycota; Pezizomycotina;Sordariomycetes; Sordariomycetidae; Sordariales; Chaetomiaceae; Chaetomium;Chaetomium cochliodes	Chaetomium	100	Pistacia weinmannifolia	OR762603
SH1	Fungi; Dikarya; Ascomycota; Pezizomycotina;Sordariomycetes; Sordariomycetidae; Sordariales; Chaetomiaceae; Chaetomium;Chaetomium novozelandicum	Chaetomium	100	Hypoestes triflora	OR762638
SH1_1	Fungi; Dikarya; Ascomycota; Pezizomycotina;Sordariomycetes; Hypocreomycetidae; Hypocreales; Nectriaceae; Fusarium; Fusarium incarnatum-equiseti species complex	Fusarium	100	Hypoestes triflora	OR762585
SH2	Fungi; Dikarya; Ascomycota; Pezizomycotina;Sordariomycetes; Sordariomycetidae; Sordariales; Chaetomiaceae; Chaetomium;Chaetomium globosum	Chaetomium	100	Hypoestes triflora	OR762639
SH2_2	Fungi; Dikarya; Ascomycota; Pezizomycotina;Sordariomycetes; Sordariomycetidae; Sordariales; Chaetomiaceae; Chaetomium;Chaetomium cochliodes	Chaetomium	99.8	Hypoestes triflora	OR762586
TNX1	Fungi; Dikarya; Ascomycota; Pezizomycotina;Sordariomycetes; Hypocreomycetidae; Hypocreales; Nectriaceae; Fusarium; Fusarium incarnatum-equiseti species complex	Fusarium	100	Achyranthes bidentata	OR762587
TNX2	Fungi; Dikarya; Ascomycota; Pezizomycotina;Sordariomycetes; Hypocreomycetidae; Hypocreales; Nectriaceae; Fusarium; Fusarium incarnatum-equiseti species complex	Fusarium	100	Achyranthes bidentata	OR762588
W1	Fungi; Dikarya; Ascomycota; Pezizomycotina;Dothideomycetes; Pleosporomycetidae; Pleosporales; Pleosporineae; Pleosporaceae; Alternaria; Alternaria sect. Alternaria; Alternaria alternata complex	Alternaria	100	Fallopia multiflora	OR762604
W10	Fungi; Dikarya; Ascomycota; Pezizomycotina;Sordariomycetes; Hypocreomycetidae; Hypocreales; Nectriaceae; Fusarium;Fusarium sambucinum (Gibberella pulicaris)	Fusarium	100	Fallopia multiflora	OR762615
W12	Fungi; Dikarya; Ascomycota; Pezizomycotina;Sordariomycetes; Sordariomycetidae; Sordariales; Chaetomiaceae; Chaetomium;Chaetomium subaffine	Chaetomium	100	Fallopia multiflora	OR762608
W2	Fungi; Dikarya; Ascomycota; Pezizomycotina;Sordariomycetes; Sordariomycetidae; Sordariales; Chaetomiaceae; Chaetomium;Chaetomium cochliodes	Chaetomium	100	Fallopia multiflora	OR762605
W3	Fungi; Dikarya; Ascomycota; Pezizomycotina;Sordariomycetes; Sordariomycetidae; Sordariales; Chaetomiaceae; Chaetomium;Chaetomium subaffine	Chaetomium	100	Fallopia multiflora	OR762625
W4Y3	Fungi; Dikarya; Ascomycota; Pezizomycotina;Sordariomycetes; Hypocreomycetidae; Hypocreales; Nectriaceae; Fusarium; Fusarium incarnatum-equiseti species complex	Fusarium	100	Fallopia multiflora	OR762577
W6	Fungi; Dikarya; Ascomycota; Pezizomycotina;Sordariomycetes; Hypocreomycetidae; Hypocreales; Nectriaceae; Fusarium; Fusarium incarnatum-equiseti species complex	Fusarium	100	Fallopia multiflora	OR762606
W7	Fungi; Dikarya; Ascomycota; Pezizomycotina;Sordariomycetes; Hypocreomycetidae; Hypocreales; Nectriaceae; Fusarium; Fusarium tricinctum species complex	Fusarium	100	Fallopia multiflora	OR762607
XYH1	Fungi; Dikarya; Ascomycota; Pezizomycotina;Sordariomycetes; Hypocreomycetidae; Hypocreales; Bionectriaceae; Clonostachys;Clonostachys rosea	Clonostachys	100	Capparis bodinieri	OR762589
XYH2	Fungi; Dikarya; Ascomycota; Pezizomycotina;Sordariomycetes; Hypocreomycetidae; Hypocreales; Nectriaceae; Fusarium; Fusarium incarnatum-equiseti species complex	Fusarium	100	Capparis bodinieri	OR762590
XYH3	Fungi; Dikarya; Ascomycota; Pezizomycotina;Sordariomycetes; Hypocreomycetidae; Hypocreales; Nectriaceae; Fusarium;Fusarium californicum	Fusarium	100	Capparis bodinieri	OR762591
XYH4	Fungi; Dikarya; Ascomycota; Pezizomycotina;Sordariomycetes; Hypocreomycetidae; Hypocreales; Nectriaceae; Fusarium; Fusarium incarnatum-equiseti species complex	Fusarium	100	Capparis bodinieri	OR762583
YYZL1	Fungi; Dikarya; Ascomycota; Pezizomycotina;Dothideomycetes; Pleosporomycetidae; Pleosporales; Pleosporineae; Didymellaceae; Epicoccum;Epicoccum layuense	Epicoccum	100	Eupatorium heterophyllum	OR762640
YYZL2	Fungi; Dikarya; Ascomycota; Pezizomycotina;Sordariomycetes; Hypocreomycetidae; Hypocreales; Nectriaceae; Fusarium; Fusarium incarnatum-equiseti species complex	Fusarium	100	Eupatorium heterophyllum	OR762626
YYZL3	Fungi; Dikarya; Ascomycota; Pezizomycotina;Sordariomycetes; Hypocreomycetidae; Hypocreales; Nectriaceae; Fusarium; Fusarium incarnatum-equiseti species complex	Fusarium	100	Eupatorium heterophyllum	OR762645
YYZL4	Fungi; Dikarya; Ascomycota; Pezizomycotina;Dothideomycetes; Pleosporomycetidae; Pleosporales; Pleosporineae; Didymellaceae; Epicoccum;Epicoccum layuense	Epicoccum	100	Eupatorium heterophyllum	OR762646
Z4	Fungi; Dikarya; Ascomycota; Pezizomycotina;Sordariomycetes; Sordariomycetidae; Sordariales; Chaetomiaceae; Chaetomium;Chaetomium grande	Chaetomium	100	Ageratina adenophora	OR762609
Z5	Fungi; Dikarya; Ascomycota; Pezizomycotina;Sordariomycetes; Hypocreomycetidae; Hypocreales; Nectriaceae; Fusarium; Fusarium incarnatum-equiseti species complex	Fusarium	100	Ageratina adenophora	OR762610
Z6	Fungi; Dikarya; Ascomycota; Pezizomycotina;Dothideomycetes; Pleosporomycetidae; Pleosporales; Pleosporineae; Pleosporaceae; Alternaria; Alternaria sect. Alternaria; Alternaria alternata complex	Alternaria	100	Ageratina adenophora	OR762594
ZJZL1	Fungi; Dikarya; Ascomycota; Pezizomycotina;Dothideomycetes; Pleosporomycetidae; Pleosporales; Pleosporineae; Didymellaceae; Stagonosporopsis;Stagonosporopsis lupini	Stagonosporopsis	100	Ageratina adenophora	OR762641
